# Genetic and neural bases of the neuroticism general factor

**DOI:** 10.1101/2023.03.08.531776

**Authors:** Yuri Kim, Gretchen R. B. Saunders, Alexandros Giannelis, Emily A. Willoughby, Colin G. DeYoung, James J. Lee

## Abstract

We applied structural equation modeling to conduct a genome-wide association study (GWAS) of the general factor measured by a neuroticism questionnaire administered to *∼*380,000 participants in the UK Biobank. We categorized significant genetic variants as acting either through the neuroticism general factor, through other factors measured by the questionnaire, or through paths independent of any factor. Regardless of this categorization, however, significant variants tended to show concordant associations with all items. Bioinformatic analysis showed that the variants associated with the neuroticism general factor disproportionately lie near or within genes expressed in the brain. Enriched gene sets pointed to an underlying biological basis associated with brain development, synaptic function, and behaviors in mice indicative of fear and anxiety. Psychologists have long asked whether psychometric common factors are merely a convenient summary of correlated variables or reflect coherent causal entities with a partial biological basis, and our results provide some support for the latter interpretation. Further research is needed to determine the extent to which causes resembling common factors operate alongside other mechanisms to generate the correlational structure of personality.
