## Supplementary material for "Genetic and neural bases of the neuroticism general factor": F1_lead_SNPs_AIC1.txt

SNP	CHR	BP	MAF	A1	A2	lhs	op	rhs	free	label	est	SE	Z_Estimate	Pval_Estimate	chisq	chisq_df	chisq_pval	AIC	AIC1
rs2181222	1	47690992	0.287276	C	G	F1	~	SNP	12	NA	-0.00593920727480966	0.00119534625114296	-4.96860827490841	6.74351424424856e-07	1260.06034656965	62	9.11391359560904e-223	1318.06034656965	0.79324736405922
rs2288353	2	145187783	0.269384	T	C	F1	~	SNP	12	NA	-0.00601615672291026	0.0012246013703158	-4.91274701200016	8.9809128899475e-07	1273.27514065689	62	1.68209984344625e-225	1331.27514065689	0.729790388759521
rs12477961	2	199495674	0.431412	A	G	F1	~	SNP	12	NA	0.00542733675315186	0.00111852912136229	4.85220871723192	1.22094029651607e-06	1268.06119859851	62	2.01684038147024e-224	1326.06119859851	0.74359696019057
rs3772556	3	105249211	0.275348	C	T	F1	~	SNP	12	NA	0.00562066096279068	0.0012074748445552	4.65488866135442	3.24155824558594e-06	1271.35198262251	62	4.20531902171091e-225	1329.35198262251	0.677700361755749
rs207283	4	18937840	0.306163	T	G	F1	~	SNP	12	NA	-0.0054947334968859	0.00116466458321335	-4.71786776732384	2.38329311871214e-06	1267.18432169077	62	3.06256361976982e-224	1325.18432169077	0.769688976619568
rs7895205	10	77648203	0.253479	C	G	F1	~	SNP	12	NA	0.00583859247459287	0.00128946444599893	4.52792048102559	5.95669878313789e-06	1268.95569036807	62	1.31706518791725e-224	1326.95569036807	0.822026626244584
rs1980990	13	97507738	0.0506958	A	G	F1	~	SNP	12	NA	0.0108350685637953	0.00232726921061765	4.65570055856139	3.22880922717712e-06	1274.48479314603	62	9.45215192093347e-226	1332.48479314603	0.745253349981473
