## Supplementary material for "Genetic and neural bases of the neuroticism general factor": F2_lead_SNPs_AIC1.txt

SNP	CHR	BP	MAF	A1	A2	lhs	op	rhs	free	label	est	SE	Z_Estimate	Pval_Estimate	chisq	chisq_df	chisq_pval	AIC	AIC1
rs1009388	2	25391101	0.281312	G	C	F2	~	SNP	12	NA	0.00481885165811971	0.00108909367578681	4.42464387155528	9.66015078477081e-06	1264.80262891875	62	9.52341481229258e-224	1322.80262891875	0.832380133872715
rs6478623	9	126315123	0.289264	T	G	F2	~	SNP	12	NA	-0.00575270619121661	0.00108767973053135	-5.28897066823736	1.23006612769224e-07	1269.26644867496	62	1.13582646120956e-224	1327.26644867496	0.846540522669528
rs11109644	12	99271310	0.493042	T	C	F2	~	SNP	12	NA	0.00437585166707342	0.000984431609137624	4.44505400523123	8.78697912081023e-06	1264.43787366986	62	1.13304354125946e-223	1322.43787366986	0.856150402813871
rs12928610	16	30016022	0.478131	C	T	F2	~	SNP	12	NA	0.00514470495636015	0.000973022903502728	5.28734209425084	1.24106412396244e-07	1268.78478833034	62	1.42878288017708e-224	1326.78478833034	0.867785888627032
