## Supplementary material for "Genetic and neural bases of the neuroticism general factor": N_lead_SNPs_AIC1.txt

SNP	CHR	BP	MAF	A1	A2	lhs	op	rhs	free	label	est	SE	Z_Estimate	Pval_Estimate	chisq	chisq_df	chisq_pval	AIC	AIC1
rs6697488	1	21190169	0.451292	T	G	N	~	SNP	12	NA	-0.00416204052429414	0.000850811483415596	-4.89184808318002	9.98935373047969e-07	1265.62679334377	62	6.43132793733182e-224	1323.62679334377	0.695765589263871
rs911211	1	34340995	0.39662	T	C	N	~	SNP	12	NA	-0.00422747669155612	0.000861015263134992	-4.90987427582144	9.11348027414457e-07	1261.32181768098	62	4.99798780777312e-223	1319.32181768098	0.874424683797907
rs631416	1	37164909	0.222664	T	C	N	~	SNP	12	NA	-0.00624776989546842	0.00103807181391152	-6.0186297438579	1.75899695659162e-09	1267.90288298334	62	2.17482981675487e-224	1325.90288298334	0.86626590178072
rs325165	1	44751206	0.284294	A	G	N	~	SNP	12	NA	-0.00450979749653725	0.000925856529336049	-4.87094636549285	1.11064988541328e-06	1266.49668786514	62	4.24954672744893e-224	1324.49668786514	0.814362974843061
rs2206544	1	171842607	0.409543	T	C	N	~	SNP	12	NA	0.00426938573152706	0.000848886442643508	5.02939559057136	4.92028335279195e-07	1264.81315200293	62	9.47579948221894e-224	1322.81315200293	0.855995477298358
rs2883027	1	230239257	0.422465	A	G	N	~	SNP	12	NA	-0.00389742206430614	0.000856212291863351	-4.55193425899585	5.3154946700725e-06	1263.29417255199	62	1.95356367496536e-223	1321.29417255199	0.763191559395533
rs4396680	2	10178236	0.181909	A	G	N	~	SNP	12	NA	0.0057625928267955	0.00104496812870744	5.5146110857213	3.49552065949066e-08	1275.05913346735	62	7.18910296325495e-226	1333.05913346735	0.747779493969656
rs10929399	2	16076160	0.469185	G	C	N	~	SNP	12	NA	0.00386664939558741	0.000850301317722123	4.54738727907162	5.43159942908692e-06	1271.42590069477	62	4.05979484105805e-225	1329.42590069477	0.749167306604211
rs4665551	2	23338192	0.215706	G	A	N	~	SNP	12	NA	0.00446074728320041	0.000996568674811235	4.47610625935572	7.60166617505154e-06	1267.35267761958	62	2.82653983108994e-224	1325.35267761958	0.72174779650543
rs3924851	2	30549935	0.294235	T	A	N	~	SNP	12	NA	0.00403419226954402	0.000905475068458206	4.45533224499844	8.37633721216301e-06	1268.48189137575	62	1.65056967183103e-224	1326.48189137575	0.852233107166627
rs72831198	2	50065880	0.17495	T	C	N	~	SNP	12	NA	0.00561163315667369	0.00112173688241322	5.00262873108109	5.65537924608936e-07	1269.4263613138	62	1.05250959865297e-224	1327.4263613138	0.805715679561838
rs112016302	2	58243567	0.084493	C	T	N	~	SNP	12	NA	-0.00713264551648421	0.00140553690905172	-5.07467678048841	3.88155222440664e-07	1274.66331685852	62	8.68133780771022e-226	1332.66331685852	0.751945038746244
rs4671458	2	63374063	0.192843	C	T	N	~	SNP	12	NA	0.00535238995819735	0.00106295586926989	5.03538304170026	4.76894239062936e-07	1267.54337700554	62	2.58108518643466e-224	1325.54337700554	0.873503365902742
rs17619012	2	63893589	0.205765	G	T	N	~	SNP	12	NA	0.00539425892612673	0.00102379614158488	5.26887991370643	1.37258718042833e-07	1268.58144495669	62	1.57411654668274e-224	1326.58144495669	0.808283395973973
rs56055358	2	86698553	0.139165	A	G	N	~	SNP	12	NA	-0.00556598100354694	0.00115827318541088	-4.80541298344267	1.54432394711857e-06	1267.59439819694	62	2.51910800652974e-224	1325.59439819694	0.781688004096465
rs7601910	2	122918284	0.27833	C	G	N	~	SNP	12	NA	-0.00412489588377248	0.000920305258091743	-4.48209531294591	7.39137162453276e-06	1266.38314132904	62	4.48572572895951e-224	1324.38314132904	0.676619169002046
rs79452289	2	155847470	0.142147	C	T	N	~	SNP	12	NA	-0.00575582540403428	0.0011711720633719	-4.9145856395027	8.89704284233906e-07	1264.70582391682	62	9.97282173010702e-224	1322.70582391682	0.889577448987403
rs74327666	2	156397806	0.124254	T	C	N	~	SNP	12	NA	-0.00531802984202485	0.00120054326509451	-4.42968612347862	9.43703368522918e-06	1270.93242323519	62	5.13584404192848e-225	1328.93242323519	0.678975903374752
rs59491086	2	157132879	0.205765	A	G	N	~	SNP	12	NA	0.00652148418631466	0.00104223291449748	6.25722340524915	3.91891841970239e-10	1267.94987936108	62	2.12668059689788e-224	1325.94987936108	0.790126398626007
rs11691923	2	157246935	0.456262	A	G	N	~	SNP	12	NA	-0.00398948501599739	0.000851360682632469	-4.68601040355965	2.78582108734152e-06	1261.71817668654	62	4.13822107548285e-223	1319.71817668654	0.840119082203952
rs10497655	2	185462041	0.315109	T	C	N	~	SNP	12	NA	0.00519122159729325	0.000905066886967479	5.73573254313499	9.70917747813801e-09	1261.55278448231	62	4.47737001511629e-223	1319.55278448231	0.903353997542441
rs77023402	3	16802585	0.140159	G	A	N	~	SNP	12	NA	0.00600355493357384	0.00128839590603785	4.65971283006969	3.16650839377599e-06	1260.29764039513	62	8.14003898449051e-223	1318.29764039513	0.872120063485855
rs9835432	3	17045728	0.227634	G	A	N	~	SNP	12	NA	-0.0046650540874623	0.00103040161964291	-4.5274133876837	5.97100616036117e-06	1264.42533920191	62	1.13982842162353e-223	1322.42533920191	0.85117882852697
rs148621754	3	40473006	0.0139165	G	A	N	~	SNP	12	NA	-0.0222496398777313	0.0050319298397371	-4.42169119728699	9.79313517060635e-06	1266.61483279991	62	4.01699314712212e-224	1324.61483279991	0.819198855658099
rs1146005	3	76854118	0.404573	A	C	N	~	SNP	12	NA	-0.00388079224641797	0.000853483891165391	-4.54700116380513	5.44156974577473e-06	1273.57457250375	62	1.45844322044483e-225	1331.57457250375	0.71418128162521
rs75701938	3	107172033	0.11332	A	C	N	~	SNP	12	NA	0.00806043130720776	0.00132068246184386	6.10323188206367	1.03944868442347e-09	1268.80736894218	62	1.41349543599363e-224	1326.80736894218	0.858436141481544
rs4585149	3	157493952	0.190855	T	C	N	~	SNP	12	NA	-0.00595257357645874	0.00111199703369864	-5.35304807123429	8.64848612576154e-08	1261.62114219414	62	4.33395183151837e-223	1319.62114219414	0.759388491864346
rs1714510	3	158263884	0.0854871	G	T	N	~	SNP	12	NA	0.00837161891530453	0.00157455526023361	5.31681492973608	1.05599376325661e-07	1271.59063025353	62	3.7533467203553e-225	1329.59063025353	0.7636220479688
rs73058681	3	179581177	0.311133	C	T	N	~	SNP	12	NA	0.00411738384161731	0.000909442827712189	4.52736963353165	5.97224220131801e-06	1269.72704147397	62	9.12041913673733e-225	1327.72704147397	0.880887640114155
rs16854051	4	42123892	0.210736	C	T	N	~	SNP	12	NA	0.00543337774663396	0.00104027384882151	5.22302637213199	1.76022309616234e-07	1272.50489513783	62	2.42793728745465e-225	1330.50489513783	0.691045585672284
rs2135291	4	139635185	0.294235	C	T	N	~	SNP	12	NA	0.00451551619039646	0.000912939429752678	4.94612900181093	7.57038003460653e-07	1259.57415769273	62	1.14884051352312e-222	1317.57415769273	0.863640625080218
rs13132699	4	162868082	0.481113	C	T	N	~	SNP	12	NA	0.0037438235698894	0.000839323402675275	4.46052565430234	8.1758870726394e-06	1275.14255236552	62	6.90894104364792e-226	1333.14255236552	0.670021066512093
rs6883948	5	87234341	0.032803	T	C	N	~	SNP	12	NA	-0.00897658891729976	0.00192704100549189	-4.65822413312292	3.18948849474228e-06	1260.71316305413	62	6.67858842498465e-223	1318.71316305413	0.723671525304348
rs56324019	5	87752141	0.147117	C	T	N	~	SNP	12	NA	0.00614464603737091	0.00111756467825316	5.49824646120299	3.835865582316e-08	1268.23161614428	62	1.85957541646512e-224	1326.23161614428	0.865750569171019
rs10078347	5	92213757	0.45825	T	G	N	~	SNP	12	NA	0.00419568374325836	0.000847306558604453	4.95178952723889	7.35341125283141e-07	1272.30734986055	62	2.66756144797552e-225	1330.30734986055	0.790996768411184
rs17386875	5	107649113	0.263419	T	C	N	~	SNP	12	NA	0.00443440772184594	0.000948649266872484	4.67444383999298	2.94751275907236e-06	1272.14739507065	62	2.87880849584042e-225	1330.14739507065	0.786923615058538
rs33064	5	115771509	0.303181	A	G	N	~	SNP	12	NA	0.00417319286275989	0.000924932971609005	4.51188679705109	6.42534803291723e-06	1264.39788079396	62	1.15483391283568e-223	1322.39788079396	0.853838303263319
rs13162125	5	122765497	0.280318	A	G	N	~	SNP	12	NA	-0.0042938600772369	0.000943893479037957	-4.54909391005998	5.38773969911797e-06	1259.68039596137	62	1.09216293897449e-222	1317.68039596137	0.706633637159516
rs10476484	5	164438264	0.28827	A	G	N	~	SNP	12	NA	-0.00512274880475383	0.00094028545773014	-5.44807830711347	5.09169419708712e-08	1268.09329434586	62	1.98623782596329e-224	1326.09329434586	0.733014671416095
rs80116564	5	166179133	0.134195	A	T	N	~	SNP	12	NA	0.00643633395355311	0.00120381092646426	5.34663194365364	8.96059668158152e-08	1268.13384001887	62	1.94824133728832e-224	1326.13384001887	0.889303002737567
rs12203592	6	396321	0.116302	C	T	N	~	SNP	12	NA	-0.00463038608148981	0.0010259538004336	-4.51325008936356	6.38416664849713e-06	1275.3983692977	62	6.11604707859392e-226	1333.3983692977	0.696488816885951
rs12213920	6	11994016	0.260437	C	A	N	~	SNP	12	NA	0.00530421386109406	0.000979681409728965	5.41422324484192	6.15553288718659e-08	1265.89892236714	62	5.64943550433903e-224	1323.89892236714	0.902930974047044
rs554400	6	23998157	0.104374	A	G	N	~	SNP	12	NA	0.00660338383958017	0.00143012997681854	4.61733125423328	3.88706530602317e-06	1259.50373230557	62	1.18802380249341e-222	1317.50373230557	0.713063685208991
rs198800	6	26139933	0.476143	C	T	N	~	SNP	12	NA	-0.00470010386799458	0.000843150936399049	-5.57445134090452	2.48311196735328e-08	1271.5078959197	62	3.90425235151368e-225	1329.5078959197	0.810237196412133
rs55658856	6	27197931	0.0139165	A	G	N	~	SNP	12	NA	-0.0131750957599793	0.00261619494908684	-5.03597630007579	4.75419384441923e-07	1273.83875417104	62	1.28594117058155e-225	1331.83875417104	0.706070699061816
rs4413607	6	27475120	0.446322	A	C	N	~	SNP	12	NA	-0.00409475157013433	0.000846025513371247	-4.83998591699385	1.29848329800934e-06	1270.98474876965	62	5.00939176824289e-225	1328.98474876965	0.876522960453089
rs2515919	6	31564167	0.385686	A	G	N	~	SNP	12	NA	-0.00398242539126053	0.000870903228263174	-4.57275304766363	4.81357349270083e-06	1270.93616538619	62	5.12669556189758e-225	1328.93616538619	0.876480679031045
rs4337673	6	92666755	0.424453	T	C	N	~	SNP	12	NA	0.00389137114805502	0.000870821705699559	4.46861983639804	7.87259037354934e-06	1263.43664785537	62	1.82539282022977e-223	1321.43664785537	0.879595019696511
rs2503775	6	98521600	0.124254	A	G	N	~	SNP	12	NA	0.00740830498635148	0.00125027399799186	5.92534516294063	3.11642104434752e-09	1272.22784039769	62	2.77055517643097e-225	1330.22784039769	0.758384805475929
rs240769	6	101012187	0.403579	A	C	N	~	SNP	12	NA	-0.00467573548796542	0.000862923309810655	-5.41848323577142	6.0106773953862e-08	1268.88774170674	62	1.36039683485712e-224	1326.88774170674	0.775916952240071
rs11759026	6	126792095	0.254473	A	G	N	~	SNP	12	NA	0.00523567117319894	0.00100224862884499	5.22392450587097	1.7517022039179e-07	1273.63980033808	62	1.41381198231259e-225	1331.63980033808	0.806305499302075
rs6936275	6	145185780	0.0626243	T	G	N	~	SNP	12	NA	-0.00797898241293541	0.00172335255830561	-4.62991880244185	3.65809149818635e-06	1272.18906004791	62	2.82222314107911e-225	1330.18906004791	0.820191381842147
rs9459839	6	167431829	0.44831	T	C	N	~	SNP	12	NA	-0.00371961651064026	0.000840030483123456	-4.42795420567327	9.51310923018872e-06	1268.01476292715	62	2.06195211886296e-224	1326.01476292715	0.790219253955541
rs10266106	7	13674699	0.350895	T	C	N	~	SNP	12	NA	0.00404905319599568	0.000888570542594602	4.55681682196279	5.19346785530671e-06	1261.41363078185	62	4.78415241648046e-223	1319.41363078185	0.864783809530069
rs11238221	7	52736727	0.441352	T	C	N	~	SNP	12	NA	0.00395736018170246	0.00084449139458891	4.68608704251968	2.78477866917098e-06	1264.37666234813	62	1.16656454502557e-223	1322.37666234813	0.857574685167751
rs73167875	7	82939096	0.205765	T	A	N	~	SNP	12	NA	0.00515927878694828	0.00105506553762332	4.89000787436418	1.00831943998805e-06	1273.635818029	62	1.41649724726174e-225	1331.635818029	0.75414835220283
rs2723005	7	83001555	0.220676	T	C	N	~	SNP	12	NA	0.00453134954612373	0.000989370307026546	4.58003390029184	4.64900569725044e-06	1271.11599531133	62	4.70574397628923e-225	1329.11599531133	0.690474642802574
rs28526655	7	104491331	0.209742	T	G	N	~	SNP	12	NA	0.00459916652568659	0.00102331631904784	4.49437426148538	6.97748171809563e-06	1263.91551529065	62	1.45311729039496e-223	1321.91551529065	0.831958206507981
rs1419464	7	126557865	0.166998	C	A	N	~	SNP	12	NA	0.0054438517115203	0.00120853038454784	4.50452200550759	6.65225047645607e-06	1261.52299824041	62	4.54133848031435e-223	1319.52299824041	0.878186075699489
rs4731365	7	127082497	0.388668	G	A	N	~	SNP	12	NA	-0.00398094064359609	0.000856204704348953	-4.64951970407958	3.32708898474737e-06	1265.96088871113	62	5.48511746142352e-224	1323.96088871113	0.824547888756437
rs1593304	7	131619847	0.182903	A	G	N	~	SNP	12	NA	-0.00483781522233038	0.00101997537770397	-4.74307059570457	2.10502870747669e-06	1274.89192117046	62	7.78535591705386e-226	1332.89192117046	0.679253054886116
rs1731951	7	137075847	0.451292	T	A	N	~	SNP	12	NA	0.00469142807661919	0.000859829811930473	5.45622867633082	4.86353507727916e-08	1273.68181765497	62	1.38578807978957e-225	1331.68181765497	0.723668333589478
rs34553173	7	155086840	0.486083	C	G	N	~	SNP	12	NA	-0.00397766818979375	0.000844013072542069	-4.71280400647525	2.44331175308409e-06	1267.45173122101	62	2.6962644090884e-224	1325.45173122101	0.693923242166858
rs77867774	8	1194225	0.027833	A	G	N	~	SNP	12	NA	-0.0118883579783242	0.00257199475818707	-4.62223258444895	3.79632027502106e-06	1262.04786318496	62	3.53688968877522e-223	1320.04786318496	0.728692623277821
rs2407746	8	4937757	0.293241	C	G	N	~	SNP	12	NA	-0.00601880565182496	0.000921523511062867	-6.53136418069572	6.51733085632564e-11	1258.53971330624	62	1.88018141450008e-222	1316.53971330624	0.881986271411122
rs13253327	8	9310458	0.219682	G	A	N	~	SNP	12	NA	0.00473951167477719	0.000998438636553114	4.74692334737695	2.06534177426912e-06	1262.23353203155	62	3.23755744635272e-223	1320.23353203155	0.818970310615987
rs6601430	8	10170339	0.297217	C	T	N	~	SNP	12	NA	-0.00445135239353298	0.000904328935564701	-4.92227133123122	8.55454944613067e-07	1261.20620920117	62	5.28088855724916e-223	1319.20620920117	0.874912596149149
rs192083738	8	10955220	0.0884692	G	C	N	~	SNP	12	NA	-0.00711341041533381	0.00154212138273223	-4.61274352005335	3.97388541139939e-06	1272.20519660092	62	2.80060801050566e-225	1330.20519660092	0.706035071982401
rs2942194	8	23423669	0.292247	A	G	N	~	SNP	12	NA	0.00428901393592607	0.000940225103457994	4.56168838733595	5.07439185682382e-06	1263.52883603856	62	1.74697618246827e-223	1321.52883603856	0.777180021933382
rs12545967	8	24821647	0.213718	G	T	N	~	SNP	12	NA	0.00484191990417024	0.0010513190565601	4.60556657273283	4.11344360329818e-06	1260.48300017342	62	7.45227769204424e-223	1318.48300017342	0.733434731138925
rs13265590	8	84358965	0.0725646	T	C	N	~	SNP	12	NA	-0.00714245103248453	0.00158850168081484	-4.49634464901589	6.91316470175613e-06	1264.92052471458	62	9.00335435061531e-224	1322.92052471458	0.845089950858316
rs2123544	8	107584837	0.167992	C	G	N	~	SNP	12	NA	0.0052999791142103	0.00112484045805485	4.71176074460852	2.45585609585556e-06	1262.48886756382	62	2.86683717487253e-223	1320.48886756382	0.851584310998289
rs72686169	8	115497443	0.10338	G	A	N	~	SNP	12	NA	0.00634955075028592	0.00136500184720651	4.65167923639104	3.29242930053697e-06	1265.42956158946	62	7.06483149599645e-224	1323.42956158946	0.888037571893266
rs11167089	8	136201475	0.45328	T	C	N	~	SNP	12	NA	0.00395417354143222	0.000843073681190667	4.69018738178112	2.72954965918357e-06	1264.92514280036	62	8.98357146019781e-224	1322.92514280036	0.90818125159821
rs13284170	9	4145560	0.300199	T	A	N	~	SNP	12	NA	-0.0050759267579504	0.000939978153699187	-5.40004758405779	6.66232230789791e-08	1271.05295819433	62	4.84921626400799e-225	1329.05295819433	0.6714263426777
rs72694263	9	11140257	0.0894632	G	C	N	~	SNP	12	NA	0.00825438625490005	0.00156645550173681	5.26946743507748	1.36820140511548e-07	1265.61715587688	62	6.4609198930054e-224	1323.61715587688	0.752618398531992
rs72706173	9	11863917	0.0586481	A	G	N	~	SNP	12	NA	0.00807948258159003	0.00182400531134096	4.4295279906012	9.44395558511393e-06	1260.35821578206	62	7.90856838565804e-223	1318.35821578206	0.894750764983023
rs10811973	9	23831902	0.272366	A	G	N	~	SNP	12	NA	0.00470641084632697	0.000969209372035738	4.85592791621646	1.19824288437112e-06	1267.43854019745	62	2.71326053979414e-224	1325.43854019745	0.890632524257995
rs11143946	9	76983111	0.149105	G	C	N	~	SNP	12	NA	0.00557621881955928	0.00117480927629258	4.74648858507188	2.06978399665082e-06	1271.40884075053	62	4.09292770155441e-225	1329.40884075053	0.893703608665508
rs75614054	9	98275789	0.0954274	C	T	N	~	SNP	12	NA	-0.0107062716949123	0.00150817153525806	-7.09884217054949	1.25806379595929e-12	1271.37903464025	62	4.15146563237904e-225	1329.37903464025	0.862616053031292
rs4743368	9	102661877	0.310139	T	G	N	~	SNP	12	NA	-0.0043223420579485	0.000911053363705095	-4.74433466813655	2.0919275326875e-06	1264.74600607218	62	9.78376182214385e-224	1322.74600607218	0.773861490661616
rs62568582	9	109600191	0.0208748	C	T	N	~	SNP	12	NA	0.0122330359848787	0.00263781918423381	4.63755668242738	3.52551944328401e-06	1262.41039446311	62	2.97601230558862e-223	1320.41039446311	0.883736147041417
rs73526405	9	122502203	0.0129225	T	C	N	~	SNP	12	NA	0.019523267493361	0.00397545331990387	4.91095377616787	9.06344537428781e-07	1267.26128535427	62	2.9523147782515e-224	1325.26128535427	0.731392373100842
rs72759273	9	126973873	0.203777	A	G	N	~	SNP	12	NA	0.00544042721595554	0.00106070289998591	5.12907734675545	2.91165701632407e-07	1264.61466202945	62	1.04154008808798e-223	1322.61466202945	0.845633321703759
rs907501	9	128206717	0.122266	C	G	N	~	SNP	12	NA	-0.00620570889029786	0.00128534746037598	-4.82803995153391	1.37883435762795e-06	1271.69738675858	62	3.56721097962501e-225	1329.69738675858	0.855077791865228
rs78919854	10	2918635	0.184891	A	T	N	~	SNP	12	NA	0.00535037164064823	0.00109770022924985	4.87416463810397	1.09269835771274e-06	1263.84311303853	62	1.50410269355661e-223	1321.84311303853	0.877352799419673
rs2791459	10	106786643	0.423459	C	A	N	~	SNP	12	NA	0.00426291000275314	0.000855359288161118	4.9837653741011	6.23586887666956e-07	1260.85426298413	62	6.24454665593835e-223	1318.85426298413	0.868913287877758
rs860626	10	119301703	0.306163	T	G	N	~	SNP	12	NA	0.00521273754350674	0.000932740426302582	5.58862615633615	2.28873075441432e-08	1261.25342177775	62	5.16347205566405e-223	1319.25342177775	0.815565795950481
rs11042557	11	9958478	0.360835	T	C	N	~	SNP	12	NA	-0.00407236065155397	0.000870645573924047	-4.67740349634998	2.90530226304737e-06	1266.56209861251	62	4.1191785466612e-224	1324.56209861251	0.831652248056211
rs12418614	11	57775413	0.218688	T	A	N	~	SNP	12	NA	0.00507438210040183	0.00103031713471159	4.92506814595711	8.43309597959468e-07	1265.59392669416	62	6.5328061400591e-224	1323.59392669416	0.736988089937335
rs148409687	11	62655121	0.0526839	G	A	N	~	SNP	12	NA	0.00805093399112959	0.0017307060456079	4.65182057436088	3.29017299372201e-06	1275.22962225204	62	6.62815495030405e-226	1333.22962225204	0.720435734878479
rs186204867	11	75533215	0.0139165	C	T	N	~	SNP	12	NA	-0.0173264712130035	0.0037793564861958	-4.58450301692601	4.55067517285477e-06	1259.53205990283	62	1.17210474680822e-222	1317.53205990283	0.870443564170312
rs7942392	11	113191428	0.126243	C	T	N	~	SNP	12	NA	0.00617837740842174	0.00126023903615352	4.90254406598869	9.4603384139006e-07	1268.43894000805	62	1.6846907444676e-224	1326.43894000805	0.797047792841066
rs80215768	11	113318880	0.0526839	G	A	N	~	SNP	12	NA	-0.00950693407552619	0.00195862750617718	-4.85387550493544	1.21071759186063e-06	1263.16377283003	62	2.07874303674274e-223	1321.16377283003	0.807778724553965
rs12794371	11	126709400	0.323062	G	T	N	~	SNP	12	NA	-0.00438107678643097	0.000892551119271125	-4.90848836760033	9.17810720449133e-07	1263.06730874689	62	2.17647836120821e-223	1321.06730874689	0.769326608217396
rs73034263	11	133808038	0.213718	C	G	N	~	SNP	12	NA	0.0056100018266832	0.00106605816980012	5.2623787196669	1.42203466425035e-07	1274.40093005651	62	9.837514669542e-226	1332.40093005651	0.757558610985168
rs9971907	12	23779061	0.40159	G	A	N	~	SNP	12	NA	0.00446055209868598	0.000881959787957332	5.05754588768368	4.24686258167591e-07	1270.70529356127	62	5.72278773205242e-225	1328.70529356127	0.853386870726618
rs4267163	12	24053732	0.337972	G	A	N	~	SNP	12	NA	-0.00442110203522229	0.000896039870725748	-4.93404610627584	8.05434136440074e-07	1258.31890778731	62	2.08864586937048e-222	1316.31890778731	0.769381471695023
rs11615226	12	75488251	0.230616	C	T	N	~	SNP	12	NA	0.00519561684841782	0.00112253333648417	4.62847443327675	3.6836933063414e-06	1273.36140962981	62	1.61435845059556e-225	1331.36140962981	0.69299492660551
rs7971249	12	120537042	0.17495	C	G	N	~	SNP	12	NA	-0.00479262201609266	0.00106686158475234	-4.49226224337736	7.04705720132285e-06	1263.88831822518	62	1.47206349655771e-223	1321.88831822518	0.811151419633606
rs12426113	12	125081259	0.139165	G	C	N	~	SNP	12	NA	0.0058812163243942	0.00119076471924234	4.93902466990817	7.85142801529164e-07	1265.58369813931	62	6.5647130527611e-224	1323.58369813931	0.776373594041151
rs4886140	13	59833519	0.328032	A	G	N	~	SNP	12	NA	-0.00429368659863375	0.000907048692024421	-4.73368920145927	2.20475249424525e-06	1266.88396547741	62	3.53364728368595e-224	1324.88396547741	0.883733974702721
rs73207697	13	67050538	0.116302	G	C	N	~	SNP	12	NA	0.0057355336747342	0.00129225516182899	4.43839099595194	9.06338647268273e-06	1266.85983731336	62	3.5744961317217e-224	1324.85983731336	0.800530960631352
rs7338774	13	69344134	0.303181	A	G	N	~	SNP	12	NA	-0.00504474658233056	0.000903898013200904	-5.58110152766682	2.39000073355216e-08	1269.18813619778	62	1.17900257766654e-224	1327.18813619778	0.785615379137466
rs9541703	13	69581552	0.308151	G	T	N	~	SNP	12	NA	-0.00495885584403213	0.000921083445589962	-5.38372051715243	7.29617630745148e-08	1260.68385475479	62	6.77246094945302e-223	1318.68385475479	0.875221861705999
rs9516861	13	97854889	0.146123	T	A	N	~	SNP	12	NA	-0.00633830602949997	0.0012096438877316	-5.23981156254668	1.60740648513768e-07	1267.70017522004	62	2.39531689540759e-224	1325.70017522004	0.8760733332221
rs3783436	14	23605973	0.34493	T	C	N	~	SNP	12	NA	0.00438258454646187	0.000883257555945588	4.96184212290152	6.98277436132032e-07	1263.59110506742	62	1.69592421846731e-223	1321.59110506742	0.871693607438954
rs11844708	14	41870311	0.465209	A	G	N	~	SNP	12	NA	0.00382898545379681	0.000845957577242122	4.52621450153512	6.00496302541697e-06	1265.46912793433	62	6.93292943040219e-224	1323.46912793433	0.704607015201123
rs10133647	14	44002565	0.497018	T	C	N	~	SNP	12	NA	-0.00384220669834882	0.000856381160436427	-4.48656144699723	7.23818487747655e-06	1257.09653355959	62	3.7381632591255e-222	1315.09653355959	0.854425083037062
rs242103	14	69460437	0.451292	C	G	N	~	SNP	12	NA	-0.00377941137156693	0.000848704494006407	-4.45315348069595	8.46182222512094e-06	1263.77608219055	62	1.55289883462059e-223	1321.77608219055	0.677019195336666
rs4140799	14	72170969	0.454274	G	A	N	~	SNP	12	NA	0.00415359068184514	0.000846524481946792	4.90663976107688	9.26499757258514e-07	1267.04565747009	62	3.27169071578445e-224	1325.04565747009	0.804125831382036
rs2190864	14	72416219	0.421471	T	C	N	~	SNP	12	NA	0.00409957757661688	0.000857857972346059	4.77885350345979	1.76297583511461e-06	1270.68799388731	62	5.77015031952433e-225	1328.68799388731	0.747909950054727
rs11159145	14	75921596	0.350895	T	A	N	~	SNP	12	NA	-0.00425592255973817	0.00086919128792352	-4.89641649527514	9.76000939851921e-07	1266.5293790778	62	4.1838831512481e-224	1324.5293790778	0.826023517201171
rs12902680	15	46316484	0.39662	T	C	N	~	SNP	12	NA	-0.00448946730559146	0.000873385710191241	-5.14030313663871	2.74295577628612e-07	1269.37032357444	62	1.080986559387e-224	1327.37032357444	0.869430635891848
rs7163010	15	70362539	0.446322	G	T	N	~	SNP	12	NA	0.00386863367060041	0.000858101288739807	4.50836482984639	6.53291692227921e-06	1265.86005160228	62	5.75501321564633e-224	1323.86005160228	0.793488965260432
rs8039690	15	78136541	0.297217	A	G	N	~	SNP	12	NA	-0.00532222598789925	0.000940525032931709	-5.65878185220583	1.52451186316396e-08	1269.82088387369	62	8.72164661966732e-225	1327.82088387369	0.894048509752795
rs4362360	15	86940622	0.428429	T	C	N	~	SNP	12	NA	0.0043892981383081	0.000839918763691042	5.22586031894231	1.7334718960916e-07	1270.89577400317	62	5.22630816473361e-225	1328.89577400317	0.752263376979709
rs3785237	16	7667131	0.489066	G	C	N	~	SNP	12	NA	-0.00563787466191599	0.000846853398621737	-6.65743878585324	2.78640393825616e-11	1266.5214891503	62	4.19963738130745e-224	1324.5214891503	0.917361475638126
rs7193453	16	52565150	0.485089	C	T	N	~	SNP	12	NA	0.0040163957764949	0.000839095061318838	4.78658016432867	1.69647195719572e-06	1265.92054565533	62	5.59154466311309e-224	1323.92054565533	0.811740538578856
rs113199002	16	77249144	0.387674	G	C	N	~	SNP	12	NA	0.00381479850672885	0.000853173836743772	4.47130273156105	7.774455337033e-06	1267.38162497883	62	2.78783049980288e-224	1325.38162497883	0.821369908431509
rs12943691	17	2888212	0.193837	G	A	N	~	SNP	12	NA	0.00541196017527956	0.00112328062799176	4.81799475608801	1.45008180963297e-06	1261.03672630532	62	5.72481818094952e-223	1319.03672630532	0.877763308644875
rs398767	17	8260366	0.351889	G	A	N	~	SNP	12	NA	0.00433789716658106	0.000873745288908982	4.96471594370214	6.8801694824609e-07	1265.55418155987	62	6.65766326158555e-224	1323.55418155987	0.845143311037025
rs7225141	17	17570827	0.411531	T	C	N	~	SNP	12	NA	0.00400854052265446	0.000861981093756316	4.650381025396	3.31322335648116e-06	1274.61783393445	62	8.87153975434494e-226	1332.61783393445	0.71424357089204
rs854777	17	18046898	0.261431	T	C	N	~	SNP	12	NA	-0.00446591179601542	0.000966238671914877	-4.6219551398879	3.80140229740541e-06	1268.38152457455	62	1.73140635297654e-224	1326.38152457455	0.865949387786852
rs35982947	17	38214275	0.368787	A	C	N	~	SNP	12	NA	0.00471204986164411	0.000882081217156633	5.34196825643028	9.19427582069655e-08	1268.25118163157	62	1.84232341683022e-224	1326.25118163157	0.751749681837602
rs228876	17	64507099	0.34493	C	A	N	~	SNP	12	NA	-0.00455505575236328	0.000881154416793919	-5.16941828304833	2.34823785062457e-07	1272.55287887397	62	2.37305828283928e-225	1330.55287887397	0.857856640296385
rs28733563	17	64714367	0.243539	G	A	N	~	SNP	12	NA	0.00460529959402914	0.000993132759634128	4.63714397632573	3.53256354587303e-06	1264.82250403203	62	9.43368281838179e-224	1322.82250403203	0.80749217890469
rs56084168	17	79084574	0.144135	C	T	N	~	SNP	12	NA	0.00815881161648433	0.00118952017849938	6.85890980578147	6.93880286530745e-12	1261.55072503463	62	4.48176371245496e-223	1319.55072503463	0.867005644384501
rs11564393	18	25672377	0.131213	G	T	N	~	SNP	12	NA	-0.00575333666845169	0.00115057681704746	-5.00039335332303	5.72134681088796e-07	1267.66959837328	62	2.43046245098894e-224	1325.66959837328	0.843973899128061
rs10460051	18	31413679	0.478131	C	T	N	~	SNP	12	NA	-0.00506402563808004	0.000843233728580558	-6.00548278186698	1.90763409530292e-09	1265.90827910437	62	5.6243120300862e-224	1323.90827910437	0.816228434206869
rs1187219	18	35351877	0.332008	T	C	N	~	SNP	12	NA	-0.00454699607942423	0.000902982672676427	-5.03552971392796	4.76529198267974e-07	1264.06697728013	62	1.35197841095483e-223	1322.06697728013	0.681882811062422
rs11875397	18	39319278	0.190855	T	A	N	~	SNP	12	NA	0.00606271463289616	0.0010830984780415	5.59756546224587	2.17382781111694e-08	1260.11427036269	62	8.88284594241294e-223	1318.11427036269	0.853825857085623
rs28698732	18	49935807	0.205765	G	A	N	~	SNP	12	NA	0.00493567750653997	0.00109617247073575	4.50264683551774	6.71123558595085e-06	1271.00678350451	62	4.9570776246134e-225	1329.00678350451	0.774301757822782
rs3760994	19	1435771	0.485089	G	A	N	~	SNP	12	NA	0.00370553983773359	0.0008369707942285	4.42732274923556	9.54099180539324e-06	1268.51695542401	62	1.62322734644714e-224	1326.51695542401	0.920672056767373
rs117298864	19	46159060	0.0457256	G	A	N	~	SNP	12	NA	-0.00969613619195915	0.00206390702811502	-4.69795202006493	2.6278314089918e-06	1269.53086450814	62	1.00139230120811e-224	1327.53086450814	0.839126519235634
rs12610687	19	46473576	0.486083	C	T	N	~	SNP	12	NA	-0.0038667452521971	0.000855770079893178	-4.51843940685537	6.22970956912191e-06	1263.85367261224	62	1.49655672770861e-223	1321.85367261224	0.896309259496889
rs6063085	20	45840459	0.366799	A	C	N	~	SNP	12	NA	0.00398623000603358	0.000871757580517892	4.57263589685729	4.81626650025062e-06	1272.43238679891	62	2.51328220680677e-225	1330.43238679891	0.708285091343512
rs1494932	21	19024276	0.428429	C	T	N	~	SNP	12	NA	0.00419745415043	0.00084695346060098	4.95594427048161	7.19798470859689e-07	1270.58150008144	62	6.0704626994095e-225	1328.58150008144	0.861007716373249
rs11090045	22	41753603	0.309145	G	A	N	~	SNP	12	NA	-0.00680503078674701	0.000937845372593793	-7.25602640435958	3.98627301294053e-13	1270.50788497212	62	6.28714486942606e-225	1328.50788497212	0.815072199006501
